# Separating phases of allopolyploid evolution with resynthesized and natural *Capsella bursa-pastoris*

**DOI:** 10.1101/2023.04.17.537266

**Authors:** Tianlin Duan, Adrien Sicard, Sylvain Glémin, Martin Lascoux

## Abstract

Allopolyploidization is a frequent evolutionary transition in plants that combines whole-genome duplication (WGD) and interspecific hybridization. The genome of an allopolyploid species results from initial interactions between parental genomes and long-term evolution. Telling apart the contributions of these two phases is essential to understanding the evolutionary trajectory of allopolyploid species. Here, we compared phenotypic and transcriptomic changes in natural and resynthesized *Capsella* allotetraploids with their diploid parental species. We focused on phenotypic traits associated with the selfing syndrome and on transcription-level phenomena such as expression level dominance, transgressive expression, and homoeolog expression bias.

We found that selfing syndrome, high pollen and seed quality in natural allotetraploids likely resulted from long-term evolution. Similarly, transgressive expression and most down-regulated expression-level dominance were only found in natural allopolyploids. Natural allotetraploids also had more expression-level dominance toward the self-fertilizing parental species than resynthesized allotetraploids, mirroring the establishment of the selfing syndrome. However, short-term changes mattered, and 40% of the cases of expression-level dominance in natural allotetraploids were already observed in resynthesized allotetraploids. Resynthesized allotetraploids showed striking variation of homoeolog expression bias among chromosomes and individuals. Homoeologous synapsis was its primary source and may still be a source of genetic variation in natural allotetraploids.

In conclusion, both short- and long-term mechanisms contributed to transcriptomic and phenotypic changes in natural allotetraploids. However, the initial gene expression changes were largely reshaped during long-term evolution leading to further morphological changes.
