## Supplementary file 1 for "Separating phases of allopolyploid evolution with resynthesized and natural *Capsella bursa-pastoris*"

ID	Total_million_read_pairs	Mapped_million_read_pairs(both_in_pair)	Percentage_of_mapped_read_pairs	Mean_mapped_read_depth	Mapping_quality	Group	Ploidy_level	Tissue	Main_experiment	Lane	Reference	Accession	Organism
cbp-11-3-F	86.55	76.52	88.40%	166.747X	29.2506	Cbp	4x	inflorescence	yes	TH-2639	this study	SAMN29006634	Capsella bursa-pastoris
cbp-11-3-L	78.28	52.29	66.80%	116.3768X	27.9064	Cbp	4x	leaf	yes	TH-2639	this study	SAMN29006635	Capsella bursa-pastoris
cbp-12-3-F	84.48	76.6	90.70%	167.3573X	28.8381	Cbp	4x	inflorescence	yes	TH-2639	this study	SAMN29006636	Capsella bursa-pastoris
cbp-12-3-L	64.48	44.26	68.60%	98.1825X	28.1623	Cbp	4x	leaf	yes	TH-2639	this study	SAMN29006637	Capsella bursa-pastoris
cbp-3-3-F	102.64	93.56	91.20%	203.4715X	28.2706	Cbp	4x	inflorescence	yes	TH-2637	this study	SAMN29006638	Capsella bursa-pastoris
cbp-3-3-L	123.13	87.2	70.80%	192.3592X	27.9528	Cbp	4x	leaf	yes	TH-2637	this study	SAMN29006639	Capsella bursa-pastoris
cbp-4-5-F	82.5	72.81	88.30%	157.6808X	27.7099	Cbp	4x	inflorescence	yes	TH-2637	this study	SAMN29006640	Capsella bursa-pastoris
cbp-4-5-L	130.01	80.24	61.70%	178.0218X	27.1394	Cbp	4x	leaf	yes	TH-2637	this study	SAMN29006641	Capsella bursa-pastoris
cbp-6-1-F	95.96	91.43	95.30%	196.0955X	28.1252	Cbp	4x	inflorescence	yes	TH-2638	this study	SAMN29006642	Capsella bursa-pastoris
cbp-6-1-L	90.24	73.8	81.80%	159.7621X	27.3405	Cbp	4x	leaf	yes	TH-2638	this study	SAMN29006643	Capsella bursa-pastoris
cbp-8-4-F	82.73	77.79	94.00%	167.6278X	27.9163	Cbp	4x	inflorescence	yes	TH-2638	this study	SAMN29006644	Capsella bursa-pastoris
cbp-8-4-L	86.21	74.82	86.80%	160.4668X	28.1374	Cbp	4x	leaf	yes	TH-2638	this study	SAMN29006645	Capsella bursa-pastoris
cg2-1-6-F	35.17	32.27	91.80%	69.9961X	28.4779	Cg2	2x	inflorescence	yes	TH-2637	Duan et al., 2023	SAMN29006648	Capsella grandiflora
cg2-1-6-L	51.63	38.58	74.70%	83.9236X	26.604	Cg2	2x	leaf	yes	TH-2637	Duan et al., 2023	SAMN29006649	Capsella grandiflora
cg2-12-3-F	44.64	41.1	92.10%	88.7532X	29.2791	Cg2	2x	inflorescence	yes	TH-2639	Duan et al., 2023	SAMN29006650	Capsella grandiflora
cg2-12-3-L	43.22	32.08	74.20%	69.9176X	26.9041	Cg2	2x	leaf	yes	TH-2639	Duan et al., 2023	SAMN29006651	Capsella grandiflora
cg2-14-5-F	38.59	35.93	93.10%	77.6692X	28.5383	Cg2	2x	inflorescence	yes	TH-2639	Duan et al., 2023	SAMN29006652	Capsella grandiflora
cg2-14-5-L	37.47	24.76	66.10%	54.3718X	26.4791	Cg2	2x	leaf	yes	TH-2639	Duan et al., 2023	SAMN29006653	Capsella grandiflora
cg2-2-6-F	46.09	42.04	91.20%	90.9791X	28.2471	Cg2	2x	inflorescence	yes	TH-2637	Duan et al., 2023	SAMN29006654	Capsella grandiflora
cg2-2-6-L	47.46	32.47	68.40%	71.7287X	26.1298	Cg2	2x	leaf	yes	TH-2637	Duan et al., 2023	SAMN29006655	Capsella grandiflora
cg2-7-3-F	39.49	36.77	93.10%	79.2072X	27.5726	Cg2	2x	inflorescence	yes	TH-2638	Duan et al., 2023	SAMN29006656	Capsella grandiflora
cg2-7-3-L	53.1	45.91	86.50%	98.6812X	26.7221	Cg2	2x	leaf	yes	TH-2638	Duan et al., 2023	SAMN29006657	Capsella grandiflora
cg2-9-5-F	53.96	50.63	93.80%	108.5656X	27.3785	Cg2	2x	inflorescence	yes	TH-2638	Duan et al., 2023	SAMN29006658	Capsella grandiflora
cg2-9-5-L	40.59	35.35	87.10%	76.3071X	27.1214	Cg2	2x	leaf	yes	TH-2638	Duan et al., 2023	SAMN29006659	Capsella grandiflora
co2-11-1-F	68.96	64.85	94.00%	139.9797X	26.8467	Co2	2x	inflorescence	yes	TH-2639	Duan et al., 2023	SAMN29006672	Capsella orientalis
co2-11-1-L	29.69	18.65	62.80%	40.9684X	25.2095	Co2	2x	leaf	yes	TH-2639	Duan et al., 2023	SAMN29006673	Capsella orientalis
co2-2-6-F	39.88	36.34	91.10%	78.8653X	25.8645	Co2	2x	inflorescence	yes	TH-2637	Duan et al., 2023	SAMN29006674	Capsella orientalis
co2-2-6-L	52.07	31.76	61.00%	70.6113X	25.3081	Co2	2x	leaf	yes	TH-2637	Duan et al., 2023	SAMN29006675	Capsella orientalis
co2-4-3-F	54.2	49.69	91.70%	107.6884X	25.9486	Co2	2x	inflorescence	yes	TH-2637	Duan et al., 2023	SAMN29006676	Capsella orientalis
co2-4-3-L	40.62	29.09	71.60%	63.6617X	24.7973	Co2	2x	leaf	yes	TH-2637	Duan et al., 2023	SAMN29006677	Capsella orientalis
co2-6-4-F	44.63	42.01	94.10%	90.4711X	25.1802	Co2	2x	inflorescence	yes	TH-2638	Duan et al., 2023	SAMN29006678	Capsella orientalis
co2-6-4-L	40.85	35.12	86.00%	75.8981X	25.1734	Co2	2x	leaf	yes	TH-2638	Duan et al., 2023	SAMN29006679	Capsella orientalis
co2-8-5-F	41.72	39.15	93.80%	83.8406X	25.8413	Co2	2x	inflorescence	yes	TH-2638	Duan et al., 2023	SAMN29006680	Capsella orientalis
co2-8-5-L	42.83	37.73	88.10%	81.7485X	26.511	Co2	2x	leaf	yes	TH-2638	Duan et al., 2023	SAMN29006681	Capsella orientalis
co2-9-5-F	76.05	68.25	89.70%	147.5838X	26.5423	Co2	2x	inflorescence	yes	TH-2639	Duan et al., 2023	SAMN29006682	Capsella orientalis
co2-9-5-L	30.77	21.68	70.50%	47.4193X	25.0427	Co2	2x	leaf	yes	TH-2639	Duan et al., 2023	SAMN29006683	Capsella orientalis
sd-1-1-F	95.97	86.29	89.90%	187.584X	27.7747	Sd	4x	inflorescence	yes	TH-2637	Duan et al., 2023	SAMN29006711	Capsella orientalis x Capsella grandiflora
sd-1-1-L	100.77	69.59	69.10%	153.3617X	25.8583	Sd	4x	leaf	yes	TH-2637	Duan et al., 2023	SAMN29006712	Capsella orientalis x Capsella grandiflora
sd-2-3-F	59.82	54.16	90.50%	117.1476X	27.659	Sd	4x	inflorescence	yes	TH-2637	Duan et al., 2023	SAMN29006713	Capsella orientalis x Capsella grandiflora
sd-2-3-L	77.44	52.66	68.00%	115.888X	26.9322	Sd	4x	leaf	yes	TH-2637	Duan et al., 2023	SAMN29006714	Capsella orientalis x Capsella grandiflora
sd-4-2-F	82.82	77.05	93.00%	166.6798X	27.4868	Sd	4x	inflorescence	yes	TH-2638	Duan et al., 2023	SAMN29006715	Capsella orientalis x Capsella grandiflora
sd-4-2-L	92.79	80.38	86.60%	173.9006X	26.4968	Sd	4x	leaf	yes	TH-2638	Duan et al., 2023	SAMN29006716	Capsella orientalis x Capsella grandiflora
sd-6-4-F	90.82	83.9	92.40%	180.9445X	26.6444	Sd	4x	inflorescence	yes	TH-2638	Duan et al., 2023	SAMN29006718	Capsella orientalis x Capsella grandiflora
sd-6-4-L	97.35	83.84	86.10%	181.6156X	26.8101	Sd	4x	leaf	yes	TH-2638	Duan et al., 2023	SAMN29006719	Capsella orientalis x Capsella grandiflora
sd-7-5-F	76.69	68.57	89.40%	148.8838X	28.0972	Sd	4x	inflorescence	yes	TH-2639	Duan et al., 2023	SAMN29006720	Capsella orientalis x Capsella grandiflora
sd-7-5-L	61.61	40.77	66.20%	89.8076X	26.5903	Sd	4x	leaf	yes	TH-2639	Duan et al., 2023	SAMN29006721	Capsella orientalis x Capsella grandiflora
sd-8-5-F	77.2	70.6	91.50%	153.0696X	27.9717	Sd	4x	inflorescence	yes	TH-2639	Duan et al., 2023	SAMN29006722	Capsella orientalis x Capsella grandiflora
sd-8-5-L	58.35	40.51	69.40%	88.8213X	27.1617	Sd	4x	leaf	yes	TH-2639	Duan et al., 2023	SAMN29006723	Capsella orientalis x Capsella grandiflora
sh-1-2-F	111.17	102.06	91.80%	220.3028X	27.5694	Sh	4x	inflorescence	yes	TH-2637	Duan et al., 2023	SAMN29006724	Capsella orientalis x Capsella grandiflora
sh-1-2-L	77.67	51.54	66.40%	113.1986X	25.9228	Sh	4x	leaf	yes	TH-2637	Duan et al., 2023	SAMN29006725	Capsella orientalis x Capsella grandiflora
sh-2-5-F	55.95	51.12	91.40%	110.4904X	27.2266	Sh	4x	inflorescence	yes	TH-2637	Duan et al., 2023	SAMN29006726	Capsella orientalis x Capsella grandiflora
sh-2-5-L	78.17	59.7	76.40%	130.5687X	25.892	Sh	4x	leaf	yes	TH-2637	Duan et al., 2023	SAMN29006727	Capsella orientalis x Capsella grandiflora
sh-3-5-F	77.67	71.58	92.20%	155.5776X	26.7583	Sh	4x	inflorescence	yes	TH-2638	Duan et al., 2023	SAMN29006728	Capsella orientalis x Capsella grandiflora
sh-3-5-L	78.78	65.66	83.30%	143.2232X	26.8563	Sh	4x	leaf	yes	TH-2638	Duan et al., 2023	SAMN29006729	Capsella orientalis x Capsella grandiflora
sh-5-5-F	82.35	61.84	75.10%	134.9775X	26.8583	Sh	4x	inflorescence	yes	TH-2638	Duan et al., 2023	SAMN29006730	Capsella orientalis x Capsella grandiflora
sh-5-5-L	194.09	146.21	75.30%	320.2179X	26.5884	Sh	4x	leaf	yes	TH-2638	Duan et al., 2023	SAMN29006731	Capsella orientalis x Capsella grandiflora
sh-7-6-F	47.46	42.1	88.70%	91.2068X	27.259	Sh	4x	inflorescence	yes	TH-2639	Duan et al., 2023	SAMN29006734	Capsella orientalis x Capsella grandiflora
sh-7-6-L	62.99	39.95	63.40%	88.042X	26.3657	Sh	4x	leaf	yes	TH-2639	Duan et al., 2023	SAMN29006735	Capsella orientalis x Capsella grandiflora
sh-9-2-F	77.97	72.49	93.00%	156.8436X	28.717	Sh	4x	inflorescence	yes	TH-2639	Duan et al., 2023	SAMN29006736	Capsella orientalis x Capsella grandiflora
sh-9-2-L	58.97	44.08	74.70%	96.2543X	26.8847	Sh	4x	leaf	yes	TH-2639	Duan et al., 2023	SAMN29006737	Capsella orientalis x Capsella grandiflora
