## Supplementary file 2 for "Separating phases of allopolyploid evolution with resynthesized and natural *Capsella bursa-pastoris*"

Tray	A	B	C	D	E	F	G	H
1	Cg4-8-2	Cg2-7-2	Sd-7-1	Co4-1-2	Cbp-6-1	F-3-1	Sh-3-4	Co2-6-2
2	Co4-1-6	Co2-2-1	Cg4-6-1	Sh-3-6	Cg2-1-3	Cbp-3-4	F-8-5	Sd-8-2
3	F-8-3	Sh-2-1	Cbp-12-2	Co4-9-5	Cg4-12-4	Co2-9-5	Sd-8-4	Cg2-7-3
4	Cg2-12-3	Cg4-7-4	Co4-9-4	Cbp-4-4	Sd-8-6	Sh-2-2	F-3-2	Co2-4-2
5	Cbp-4-3	Cg4-8-5	Co2-2-3	Sh-7-4	F-1-5	Cg2-9-5	Sd-1-6	Co4-9-3
6	Sd-4-2	Co4-8-5	F-10-5	Cbp-11-2	Cg2-9-4	Cg4-7-2	Sh-2-4	Co2-6-1
7	Co4-5-6	Cg2-1-1	Sd-6-4	F-5-1	Co2-4-4	Cbp-6-5	Cg4-8-6	Sh-9-1
8	Co2-11-6	Sd-2-2	Cg2-12-1	Cg4-12-2	Co4-4-4	F-1-3	Sh-7-6	Cbp-8-6
9	Cbp-8-3	Sh-1-2	Cg4-9-3	Co2-2-4	F-8-6	Cg2-9-1	Co4-4-6	Sd-7-6
10	Cg2-12-2	Cbp-12-1	Co2-2-6	Cg4-9-6	F-5-3	Sh-2-3	Co4-1-3	Sd-6-2
11	Co4-8-6	Sh-9-6	Cbp-6-4	Co2-9-3	Sd-8-1	Cg2-1-2	F-1-2	Cg4-7-1
12	Cbp-11-4	Sh-3-3	Cg4-12-6	Sd-7-2	Co4-3-4	Co2-8-4	F-5-2	Cg2-2-3
13	Cg2-14-2	Sd-2-4	Cg4-1-2	Co4-5-2	Sh-1-4	Cbp-3-5	Co2-8-3	F-9-5
14	Co2-8-2	Sh-5-5	Cg2-2-5	Cbp-4-6	F-10-3	Co4-5-3	Cg4-6-5	Sd-2-3
15	Cbp-8-4	Sd-7-5	Cg2-12-6	Sh-2-5	Co2-4-3	F-9-6	Cg4-6-3	Co4-5-5
16	F-5-5	Sd-1-4	Sh-7-3	Cg2-7-6	Co2-11-5	Co4-5-1	Cbp-12-6	Cg4-12-3
17	Sd-8-3	Co4-3-3	Co2-11-3	Cbp-3-6	F-3-5	Sh-5-2	Cg4-1-4	Cg2-1-5
18	Cg4-7-3	Co2-4-5	Sd-1-2	Cg2-14-1	Co4-3-6	F-9-2	Sh-9-5	Cbp-11-3
19	F-9-1	Sd-6-6	Sh-7-2	Cbp-12-4	Co2-4-1	Cg2-14-6	Co4-5-4	Cg4-6-2
20	Co4-9-2	Cg2-14-3	Co2-8-6	Sh-3-1	Cg4-8-4	Cbp-6-2	Sd-2-5	F-10-2
21	Sh-7-1	Cbp-11-1	Cg4-9-1	F-1-4	Cg2-7-1	Sd-6-3	Co4-1-4	Co2-11-2
22	Sh-5-3	F-3-3	Cbp-4-2	Co4-8-1	Cg2-9-6	Cg4-6-4	Sd-1-3	Co2-9-1
23	Sh-1-3	Cbp-12-3	Co4-4-1	Sd-7-4	Cg4-1-5	F-5-6	Co2-6-4	Cg2-12-5
24	Cbp-8-2	Sd-4-1	F-9-3	Sh-7-5	Co2-2-2	Cg2-2-2	Cg4-8-3	Co4-8-4
25	Cbp-6-6	Cg4-9-5	Sd-4-6	F-1-6	Sh-3-5	Cg2-2-4	Co4-9-6	Co2-6-5
26	Cbp-11-5	Cg4-1-3	Sd-7-3	Cg2-12-4	Co2-2-5	Sh-5-1	Co4-8-3	F-3-6
27	Sh-1-1	Cbp-3-3	Sd-4-5	F-8-4	Co4-1-5	Co2-9-6	Cg4-12-1	Cg2-7-4
28	Cg2-1-4	Cbp-3-1	Cg4-8-1	Sh-2-6	Co4-4-2	Sd-6-5	Co2-4-6	F-9-4
29	Co2-11-1	F-5-4	Cbp-12-5	Sd-6-1	Cg4-7-5	Cg2-9-3	Co4-1-1	Sh-1-6
30	Cbp-4-5	Cg2-2-1	Co2-9-4	Cg4-9-4	Co4-9-1	Sh-5-6	F-1-1	Sd-4-4
31	Sd-2-1	Cg4-7-6	F-8-1	Cbp-8-1	Co2-8-5	Co4-8-2	Cg2-1-6	Sh-5-4
32	Co4-3-1	F-10-1	Cbp-3-2	Sd-1-5	Cg2-7-5	Sh-9-4	Co2-6-3	Cg4-1-1
33	Cbp-8-5	Sh-1-5	F-10-4	Co2-11-4	Cg2-2-6	Sd-1-1	Cg4-6-6	Co4-4-3
34	Cbp-11-6	Cg4-12-5	F-3-4	Cg2-14-5	Sd-8-5	Sh-9-2	Co2-9-2	Co4-4-5
35	Cbp-6-3	Cg4-1-6	Cg2-14-4	Sh-3-2	Sd-2-6	Co4-3-5	Co2-6-6	F-8-2
36	F-10-6	Sh-9-3	Sd-4-3	Cg4-9-2	Co2-8-1	Cbp-4-1	Co4-3-2	Cg2-9-2
