## Supplementary file 5 for "Separating phases of allopolyploid evolution with resynthesized and natural *Capsella bursa-pastoris*"

Rank_by_p_Fisher	GO.ID	Term	Annotated	Significant	Expected	p_classicFisher	p_adjusted	Tissue
1	GO:0006508	proteolysis	565	33	16.53	0.00012	0.21576	flower
2	GO:0006855	xenobiotic transmembrane transport	55	7	1.61	0.00105	0.6293	flower
3	GO:0042908	xenobiotic transport	55	7	1.61	0.00105	0.6293	flower
4	GO:0006450	regulation of translational fidelity	12	3	0.35	0.00449	1	flower
5	GO:0000723	telomere maintenance	26	4	0.76	0.00647	1	flower
6	GO:0032200	telomere organization	26	4	0.76	0.00647	1	flower
7	GO:0032392	DNA geometric change	43	5	1.26	0.00805	1	flower
8	GO:0032508	DNA duplex unwinding	43	5	1.26	0.00805	1	flower
9	GO:0098869	cellular oxidant detoxification	99	8	2.9	0.00841	1	flower
10	GO:0097237	cellular response to toxic substance	100	8	2.93	0.00891	1	flower
1	GO:0006508	proteolysis	501	25	9.59	1.00E-05	0.01748	leaf
2	GO:0006450	regulation of translational fidelity	12	3	0.23	0.0013	0.66424	leaf
3	GO:0006418	tRNA aminoacylation for protein translat...	64	6	1.22	0.0014	0.66424	leaf
4	GO:0043038	amino acid activation	68	6	1.3	0.0019	0.66424	leaf
5	GO:0043039	tRNA aminoacylation	68	6	1.3	0.0019	0.66424	leaf
6	GO:0018022	peptidyl-lysine methylation	49	5	0.94	0.0023	0.670066667	leaf
7	GO:0031507	heterochromatin formation	34	4	0.65	0.0038	0.835155556	leaf
8	GO:0032392	DNA geometric change	35	4	0.67	0.0043	0.835155556	leaf
9	GO:0032508	DNA duplex unwinding	35	4	0.67	0.0043	0.835155556	leaf
10	GO:0070828	heterochromatin organization	37	4	0.71	0.0052	0.90896	leaf
